# Modtector: Ultra-Fast Modification Signal Mining on Mapped Sequencing Reads

**DOI:** 10.1101/2025.10.08.681300

**Authors:** Tong Zhou, Yifan Hong, Panfeng Li, Xitong Liu, Ang Li, Lei Sun

## Abstract

**Summary:** Current tools for RNA epitranscriptomic modification and structural feature analysis are often fragmented, focusing on single signal types and struggling with processing efficiency, especially as sequencing data volumes increase and single-cell technologies advance. To address this challenge, we developed Modtector, an efficient and versatile tool for unified extraction of modification signals from aligned sequencing data. By integrating dual-signal recognition within a single framework, Modtector employs a “count-then-correct” approach to handle both mutation and stop signals, significantly reducing computational complexity. This results in a multi-fold performance improvement compared to existing tools, particularly when processing large-genome, high-coverage datasets—such as completing the analysis of HEK293 22G data in 5 minutes— demonstrating its potential for large-scale data analysis.

**Availability and implementation:** The manual is available at Readthedocs (https://modtector.readthedocs.io/), and source code is available at GitHub (https://github.com/TongZhou2017/modtector) and Crate.io (https://crates.io/crates/modtector).

**Graphic Abstract:** 
