## Supplemental Table 1 for "Modtector: Ultra-Fast Modification Signal Mining on Mapped Sequencing Reads"

### Sheet: Sheet1
Tool	Signal Type	Number of Features	Multi-threading Supported	Programming Language	Source Code
Modtector	Mutation/Stop	13	Yes	Rust	https://github.com/TongZhou2017/modtector
RNA Framework	Mutation/Stop	15	Yes	Perl	https://github.com/dincarnato/RNAFramework
JACUSA2	Mutation/Stop	26	Yes	Java	https://github.com/dieterich-lab/JACUSA2
ShapeMapper2	Mutation	48	No	C++	https://github.com/Weeks-UNC/shapemapper2
bam-readcount	Mutation	82	Yes	C++/Python	https://github.com/genome/bam-readcount
samtools	Mutation	10	No	C	https://github.com/samtools/samtools
bedtools	Stop	5	No	C/C++	https://github.com/arq5x/bedtools2
icshape-pipe	Stop	4	No	C++/Python	https://github.com/zhangqf-lab/icSHAPE-pipe
