## Supplemental Table 2 for "Modtector: Ultra-Fast Modification Signal Mining on Mapped Sequencing Reads"

### Sheet: Sheet1
Tools	Threads	Time (seconds)	Dataset
ShapeMapper2	1	118.179	Ecoli
ShapeMapper2	1	8134.15	HEK293
icshape-pipe	1	20.784	Ecoli
icshape-pipe	1	847.327	HEK293
samtools	1	7025.52	m6A
samtools+bedtools	1	7933.87	m6A
Modtector	1	3942.49	m6A
Modtector	2	1626.9	m6A
Modtector	4	780.72	m6A
Modtector	8	435.266	m6A
Modtector	16	322.345	m6A
Modtector	32	239.486	m6A
Modtector	64	210.405	m6A
Modtector	1	11.717	Ecoli
Modtector	2	7.598	Ecoli
Modtector	4	7.209	Ecoli
Modtector	8	5.48	Ecoli
Modtector	16	4.749	Ecoli
Modtector	32	4.895	Ecoli
Modtector	64	5.084	Ecoli
Modtector	1	1208.02	HEK293
Modtector	2	608.897	HEK293
Modtector	4	407.722	HEK293
Modtector	8	273.374	HEK293
Modtector	16	191.982	HEK293
Modtector	32	160.253	HEK293
Modtector	64	148.966	HEK293
RNA Framework	1	72.325	Ecoli
RNA Framework	2	34.116	Ecoli
RNA Framework	4	22.83	Ecoli
RNA Framework	8	18.161	Ecoli
RNA Framework	16	17.136	Ecoli
RNA Framework	32	25.337	Ecoli
RNA Framework	64	20.781	Ecoli
RNA Framework	1	3917.84	HEK293
RNA Framework	2	2134.2	HEK293
RNA Framework	4	1202.44	HEK293
RNA Framework	8	722.963	HEK293
RNA Framework	16	500.09	HEK293
RNA Framework	32	391.729	HEK293
RNA Framework	64	378.251	HEK293
JACUSA2	1	116.217	Ecoli
JACUSA2	2	75.472	Ecoli
JACUSA2	4	53.697	Ecoli
JACUSA2	8	46.971	Ecoli
JACUSA2	16	34.39	Ecoli
JACUSA2	32	32.469	Ecoli
JACUSA2	64	43.637	Ecoli
JACUSA2	1	5353.03	HEK293
JACUSA2	2	2754.14	HEK293
JACUSA2	4	1437.97	HEK293
JACUSA2	8	810.553	HEK293
JACUSA2	16	479.807	HEK293
JACUSA2	32	358.956	HEK293
JACUSA2	64	297.219	HEK293
